# Uncovering a stability signature of brain dynamics associated with meditation experience using massive time-series feature extraction

**DOI:** 10.1101/2023.06.23.546355

**Authors:** Neil W Bailey, Ben D. Fulcher, Bridget Caldwell, Aron T Hill, Bernadette Fitzgibbon, Hanneke van Dijk, Paul B Fitzgerald

## Abstract

Previous research has examined resting electroencephalographic (EEG) data to explore brain activity related to meditation. However, previous research has mostly examined power in different frequency bands. Here we compared >7000 time-series features of the EEG signal to comprehensively characterize brain activity differences in meditators, using many measures that are novel in meditation research. Eyes-closed resting-state EEG data from 49 meditators and 46 non-meditators was decomposed into the top eight principal components (PCs). We extracted 7381 time-series features from each PC and each participant and used them to train classification algorithms to identify meditators. Highly differentiating individual features from successful classifiers were analysed in detail. Only the third PC (which had a central-parietal maximum) showed above-chance classification accuracy (67%, *p*_FDR_ = 0.007), for which 405 features significantly distinguished meditators (all *p*_FDR_ < 0.05). Top-performing features indicated that meditators exhibited more consistent statistical properties across shorter subsegments of their EEG time-series (higher stationarity) and displayed an altered distributional shape of values about the mean. By contrast, classifiers trained with traditional band-power measures did not distinguish the groups (*p*_FDR_ > 0.05). Our novel analysis approach suggests the key signatures of meditators’ brain activity are higher temporal stability and a distribution of time-series values suggestive of longer, larger, or more frequent non-outlying voltage deviations from the mean within the third PC of their EEG data. The higher temporal stability observed in this EEG component might underpin the higher attentional stability associated with meditation. The novel time-series properties identified here have considerable potential for future exploration in meditation research and the analysis of neural dynamics more broadly.
