## Supplementary material for "Uncovering a stability signature of brain dynamics associated with meditation experience using massive time-series feature extraction": Significant features

FDR-corrected EXACT p-value	Significant hctsa Features
0.012378343	FC_LocalSimple_median7_sws'
0.012378343	'SY_SlidingWindow_mom4_ent5_10'
0.012378343	'SY_SlidingWindow_mom4_ent5_1'
0.012378343	'PH_Walker_prop_01_swss5_1'
0.012378343	'SY_TISEAN_nstat_z_5_1_3_stdstd'
0.012378343	'PH_Walker_biasprop_01_05_swss5_1'
0.012378343	'SY_TISEAN_nstat_z_5_1_3_rangestd'
0.012378343	'SY_SlidingWindow_mom4_ent10_2'
0.012378343	'SY_SlidingWindow_mom4_ent5_2'
0.012378343	'SY_SlidingWindow_s_s5_1'
0.012378343	'PH_Walker_biasprop_05_01_swss5_1'
0.012378343	'SY_TISEAN_nstat_z_5_1_3_stdrange'
0.012378343	'FC_LocalSimple_median5_sws'
0.012378343	'CO_Embed2_tau_std_eucds'
0.012378343	'SY_SlidingWindow_mom4_s5_10'
0.012378343	'SY_SlidingWindow_mom4_s5_1'
0.012378343	'FC_LocalSimple_meantau_sws'
0.012378343	'SY_TISEAN_nstat_z_5_1_3_rangerange'
0.012378343	'SY_SlidingWindow_mom4_ent10_1'
0.012378343	'DN_SimpleFit_exp1_AC1_hsqrt'
0.012378343	'ST_MomentCorr_002_02_mean_std_sqrt_density'
0.012378343	'SY_TISEAN_nstat_z_4_1_3_mineig'
0.012378343	'EN_Randomize_dyndist_swss5_1fexpr2'
0.012378343	'ST_MomentCorr_002_02_mean_std_none_density'
0.012378343	'quantile_80'
0.012378343	'FC_LocalSimple_mean4_sws'
0.012378343	'NL_TSTL_dimensions_50_ac_fnnmar_scr_bc_m3_meanabsres'
0.012378343	'CO_Embed2_tau_std_eucdm'
0.012378343	'PH_Walker_prop_05_swss5_1'
0.012378343	'NL_TSTL_PoincareSection_max_ac_miny'
0.012832427	'SY_TISEAN_nstat_z_5_1_3_mineig'
0.012903531	'SY_SlidingWindow_s_sampen10_1'
0.012909646	'ST_MomentCorr_002_02_mean_std_abs_density'
0.013193403	'SY_SlidingWindow_mom4_s10_2'
0.013193403	'SY_SlidingWindow_mom4_s10_10'
0.013193403	'NL_TSTL_dimensions_50_ac_fnnmar_scr_bc_m3_meansqres'
0.013193403	'WL_cwt_db3_32_stat_5_s_s'
0.014325613	'PH_Walker_momentum_5_swss5_1'
0.014325613	'TSTL_localdensity_5_40_ac_2_meanden'
0.014444189	'SY_SlidingWindow_mom4_s5_2'
0.015206872	'SY_SlidingWindow_s_s5_2'
0.015206872	'DN_OutlierInclude_p_001_nfexpb'
0.015995483	'SY_SlidingWindow_mom4_s10_1'
0.015995483	'SY_SlidingWindow_s_s10_1'
0.015995483	'DN_RemovePoints_absclose_08_remove_std'
0.015995483	'WL_cwt_db3_32_maxonmedSC'
0.015995483	'SY_SlidingWindow_s_s5_10'
0.015995483	'EN_DistributionEntropy_hist_auto_02'
0.015995483	'EN_DistributionEntropy_hist_10_02'
0.015995483	'DN_pleft04'
0.015995483	'DN_pleft05'
0.015995483	'DN_OutlierInclude_p_001_nfexpc'
0.016143708	'SY_SlidingWindow_sampen_sampen10_1'
0.016143708	'CO_Embed2_Basic_tau_parabdown05'
0.016143708	'WL_cwt_sym2_32_stat_5_s_s'
0.016588386	'FC_LocalSimple_mean3_sws'
0.016588386	'DN_OutlierTest10_std'
0.016588386	'CO_Embed2_Shapes_tau_circle_1_statav5_m'
0.016588386	'DN_RemovePoints_absclose_08_remove_kurtosisrat'
0.016588386	'SY_SlidingWindow_sampen_s5_1'
0.016588386	'SY_SlidingWindow_sampen_ent5_1'
0.016588386	'SY_SlidingWindow_mom4_ent10_10'
0.016588386	'SY_SlidingWindow_ent_s5_10'
0.016588386	'DN_RemovePoints_min_08_saturate_mean'
0.016588386	'CO_Embed2_Shapes_tau_circle_1_statav5_s'
0.017419828	'WL_cwt_db3_32_maxonmeanC'
0.017456933	'SY_SlidingWindow_ent_s10_1'
0.017456933	'FC_LocalSimple_median3_sws'
0.017761767	'SY_SlidingWindow_s_s10_10'
0.018217771	'SY_SlidingWindow_s_s10_2'
0.018217771	'EN_DistributionEntropy_ks__02'
0.018217771	'SY_SlidingWindow_ent_ent10_2'
0.018217771	'HT_DistributionTest_ks_beta'
0.018217771	'SY_TISEAN_nstat_z_4_1_3_rangestd'
0.018308366	'DN_CompareKSFit_norm_olapint'
0.018308366	'SD_TSTL_surrogates_mi_100_3_trev_stdsurr'
0.018649973	'PP_Compare_resample_2_1_htdt_chi2n'
0.018663807	'SY_SlidingWindow_ent_ent5_1'
0.018663807	'SY_SlidingWindow_ent_ent5_10'
0.018663807	'DN_RemovePoints_max_08_saturate_mean'
0.018663807	'SY_TISEAN_nstat_z_4_1_3_stdoffdiag'
0.018663807	'SY_SlidingWindow_s_ent5_2'
0.018663807	'SY_SlidingWindow_ent_s5_2'
0.018663807	'FC_LocalSimple_mean2_sws'
0.018663807	'WL_cwt_sym2_32_maxonmeanC'
0.018663807	'DN_pleft03'
0.018663807	'SY_SlidingWindow_mom4_sampen10_10'
0.018663807	'EN_wentropy_shannon'
0.018663807	'DN_RemovePoints_absfar_08_saturate_kurtosisrat'
0.018663807	'CO_StickAngles_y_statav5_n_s'
0.018835579	'DN_RemovePoints_absclose_05_remove_skewnessrat'
0.018835579	'PH_Walker_prop_09_swss5_1'
0.01922108	'CO_Embed2_Shapes_tau_circle_01_statav5_m'
0.019552845	'SY_TISEAN_nstat_z_4_1_3_stdstd'
0.019552845	'MD_rawHRVmeas_tri20'
0.019605892	'DN_OutlierTest5_std'
0.019605892	'WL_cwt_sym2_32_maxonmedSC'
0.019830597	'EN_Randomize_statdist_ac3fexpb'
0.019830597	'SY_SlidingWindow_ent_ent10_10'
0.019830597	'HT_DistributionTest_chi2beta10'
0.019830597	'DN_RemovePoints_absfar_08_remove_kurtosisrat'
0.019830597	'DN_SimpleFit_exp1_AC2_hsqrt'
0.019859407	'SY_SlidingWindow_sampen_s10_1'
0.019859407	'SY_TISEAN_nstat_z_4_1_3_rangerange'
0.019859407	'SY_SlidingWindow_s_ent5_10'
0.019859407	'DN_OutlierInclude_abs_001_nfexpb'
0.019859407	'DN_OutlierInclude_p_001_nfexpa'
0.019859407	'EX_MovingThreshold_01_01_stdq'
0.019859407	'CO_Embed2_Basic_1_incircle_2'
0.020610253	'DN_Withinp_10'
0.021234113	'SY_SlidingWindow_ent_s5_1'
0.0214058	'DN_Withinp_median_15'
0.0214058	'SY_SpreadRandomLocal_200_100_stdkurt'
0.0214058	'SY_SlidingWindow_sampen_ent10_2'
0.0214058	'CO_StickAngles_y_kurtosis_n'
0.0214058	'CO_Embed2_tau_mean_eucdm'
0.0214058	'DN_OutlierInclude_p_001_nflr2'
0.02169232	'DN_Moments_4'
0.02169232	'CO_StickAngles_y_kurtosis_all'
0.021807164	'DN_RemovePoints_absfar_01_remove_std'
0.021807164	'SY_TISEAN_nstat_z_4_1_3_std'
0.021807164	'SY_TISEAN_nstat_z_4_1_3_stdrange'
0.022291045	'DN_CompareKSFit_beta_olapint'
0.022785621	'SY_TISEAN_nstat_z_4_1_3_rangeoffdiag'
0.024528808	'CO_Embed2_tau_areas_50'
0.024528808	'WL_cwt_db3_32_stat_5_s_m'
0.025071059	'SY_SlidingWindow_ent_s10_10'
0.025579336	'PH_ForcePotential_dblwell_1_05_02_pcrossup'
0.025579336	'DN_Moments_6'
0.025579336	'SY_SlidingWindow_s_ent5_1'
0.025579336	'SY_SlidingWindow_s_ent10_1'
0.025579336	'DN_OutlierTest2_std'
0.025579336	'CO_Embed2_Basic_tau_medianincircle'
0.025585975	'SY_SlidingWindow_ent_s10_2'
0.025585975	'CO_StickAngles_y_statav5_p_s'
0.025585975	'TSTL_localdensity_5_40_ac_2_stdden'
0.025585975	'CO_Embed2_Basic_tau_incircle_05'
0.025957396	'DN_OutlierInclude_abs_001_nfexpc'
0.025957396	'DN_HistogramAsymmetry_11_modeProbNeg'
0.026366758	'FC_LocalSimple_mean1_sws'
0.026582936	'SY_SlidingWindow_ent_ent10_1'
0.026582936	'CO_AddNoise_1_std1_10_ami_at_15'
0.026582936	'CO_Embed2_tau_arearat'
0.026810894	'CO_Embed2_Basic_tau_incircle_1'
0.026810894	'SY_SlidingWindow_sampen_s10_2'
0.026810894	'WL_cwt_sym2_32_stat_5_s_m'
0.027233193	'SY_SlidingWindow_sampen_s5_2'
0.027233193	'NL_BoxCorrDim_50_ac_5_meanr6'
0.027318012	'EN_SampEn_5_03_sampen0'
0.027318012	'SY_TISEAN_nstat_z_4_1_3_iqroffdiag'
0.027318012	'AC_nl_056'
0.027318012	'EN_DistributionEntropy_hist_10_01'
0.027318012	'CO_Embed2_Shapes_tau_circle_1_std'
0.027318012	'NL_BoxCorrDim_50_ac_5_meanchr15'
0.027318012	'NL_BoxCorrDim_50_ac_5_meanchr17'
0.027318012	'EN_SampEn_5_02_sampen0'
0.027318012	'ST_LocalExtrema_n25_maxabsext'
0.027318012	'NL_BoxCorrDim_50_ac_5_mediand2'
0.027318012	'NL_BoxCorrDim_50_ac_5_meanchr18'
0.027318012	'NL_TSTL_dimensions_50_ac_fnnmar_co_meanm1'
0.027318012	'PP_Compare_sin2_kscn_olapint'
0.027566436	'SY_SlidingWindow_s_ent10_10'
0.027566436	'EN_DistributionEntropy_hist_auto_01'
0.027566436	'SB_TransitionMatrix_5ac_TD4'
0.027566436	'DN_Withinp_median_20'
0.027566436	'CO_Embed2_Shapes_tau_circle_1_hist_ent'
0.027566436	'EN_SampEn_5_005_sampen0'
0.027566436	'NL_BoxCorrDim_50_ac_5_medianr6'
0.027566436	'NL_BoxCorrDim_50_ac_5_meanr15'
0.027566436	'DN_Moments_10'
0.027566436	'SY_SlidingWindow_s_ent10_2'
0.027566436	'EN_DistributionEntropy_ks_001_0'
0.027566436	'EN_SampEn_5_01_sampen0'
0.027566436	'NL_BoxCorrDim_50_ac_5_minr6'
0.027578518	'NL_BoxCorrDim_50_ac_5_meand2'
0.027578518	'NL_BoxCorrDim_50_ac_5_mind2'
0.027578518	'NL_BoxCorrDim_50_ac_5_meanchr16'
0.027578518	'NL_BoxCorrDim_50_ac_5_meanr18'
0.027578518	'NL_TSTL_dimensions_50_ac_fnnmar_co_minm1'
0.027956605	'EN_Randomize_dyndist_swss5_1diff'
0.027956605	'NL_BoxCorrDim_50_ac_5_meanr16'
0.027956605	'DN_RemovePoints_absfar_01_remove_kurtosisrat'
0.027956605	'DN_RemovePoints_min_08_saturate_std'
0.027956605	'CO_Embed2_tau_stdspana'
0.027956605	'SC_FluctAnal_2_dfa_50_0_logi_r1_resac1'
0.027956605	'NL_TSTL_dimensions_50_ac_fnnmar_co_minm2'
0.027956605	'MF_FitSubsegments_ar_2_uniform_25_01_a_1_std'
0.028530663	'FC_Surprise_dist_100_4_udq_500_uq'
0.028312649	'CO_Embed2_Basic_tau_incircle_2'
0.028312649	'PH_Walker_prop_11_swss5_1'
0.028312649	'ST_MomentCorr_002_02_median_iqr_none_density'
0.028530663	'EN_SampEn_5_015_sampen0'
0.028530663	'SY_TISEAN_nstat_z_4_1_3_range'
0.028530663	'NL_TSTL_dimensions_50_ac_fnnmar_co_meanm2'
0.028906685	'EN_Randomize_dyndist_swss5_1fexpa'
0.028906685	'ST_LocalExtrema_l100_maxabsext'
0.028906685	'NL_BoxCorrDim_50_ac_5_meanr14'
0.029146799	'DN_Moments_8'
0.029146799	'SY_SlidingWindow_ent_ent5_2'
0.029146799	'DN_RemovePoints_absclose_05_remove_std'
0.029146799	'WL_DetailCoeffs_db3_max_max_median'
0.029148055	'EN_Randomize_statdist_swss5_1fexpr2'
0.029148055	'MF_hmm_07_3_Mu_3'
0.029148055	'CO_Embed2_Basic_1_incircle_1'
0.029148055	'DN_Withinp_30'
0.029148055	'PH_ForcePotential_sine_1_1_1_pcross'
0.029148055	'CO_Embed2_Shapes_tau_circle_1_median'
0.029148055	'FC_LoopLocalSimple_mean_sws_fexp_c'
0.029148055	'DN_OutlierInclude_p_001_nflb'
0.029148055	'ST_LocalExtrema_n50_maxabsext'
0.029148055	'NL_BoxCorrDim_50_ac_5_meanr17'
0.029148055	'EN_DistributionEntropy_ks__005'
0.029148055	'EN_DistributionEntropy_ks__01'
0.029148055	'EN_Randomize_permute_swss5_1fexprmse'
0.029148055	'DN_OutlierInclude_p_001_nflrmse'
0.029148055	'NL_TSTL_dimensions_50_ac_fnnmar_co_lfitb3'
0.029148055	'CO_Embed2_Shapes_tau_circle_01_mode'
0.029148055	'DN_RemovePoints_absfar_01_saturate_kurtosisrat'
0.029148055	'DN_CompareKSFit_uni_relent'
0.029148055	'DN_OutlierInclude_abs_001_nflr2'
0.029148055	'SY_TISEAN_nstat_z_5_1_3_iqr'
0.029148055	'SY_TISEAN_nstat_z_5_1_3_std'
0.029148055	'NL_BoxCorrDim_50_ac_5_medianr8'
0.029148055	'TSTL_localdensity_5_40_ac_2_iqrden'
0.029148055	'PP_Compare_diff2_swss5_1'
0.029325446	'DN_CompareKSFit_uni_adiff'
0.029325446	'DN_OutlierInclude_abs_001_nflrmse'
0.029325446	'NL_BoxCorrDim_50_ac_5_medianr10'
0.029325446	'NL_TSTL_dimensions_50_ac_fnnmar_co_lfitm2'
0.029325446	'ST_MomentCorr_002_02_median_iqr_abs_density'
0.029389583	'CO_Embed2_Shapes_tau_circle_1_max'
0.029515944	'DN_RemovePoints_absfar_01_saturate_std'
0.029515944	'SY_TISEAN_nstat_z_5_1_3_rangeoffdiag'
0.029515944	'NL_BoxCorrDim_50_ac_5_mediand3'
0.029515944	'NL_BoxCorrDim_50_ac_5_meanchr6'
0.029968941	'AC_nl_001'
0.029968941	'EX_MovingThreshold_01_002_stdq'
0.029968941	'NL_TSTL_PoincareSection_max_ac_maxD'
0.030022024	'DN_Withinp_median_10'
0.030181282	'DN_FitKernelSmoothzscore_entropy'
0.030181282	'NL_BoxCorrDim_50_ac_5_meand3'
0.030181282	'NL_TSTL_dimensions_50_ac_fnnmar_co_meanm3'
0.030181282	'NL_TSTL_dimensions_50_ac_fnnmar_co_lfitm1'
0.030653231	'RM_ami_0'
0.030653231	'SY_TISEAN_nstat_z_4_1_3_iqr'
0.030653231	'NL_BoxCorrDim_50_ac_5_medianr9'
0.030764517	'SC_FluctAnal_2_std_50_logi_r1_resac1'
0.030764517	'NL_BoxCorrDim_50_ac_5_meanr12'
0.030764517	'NL_BoxCorrDim_50_ac_5_medianr15'
0.030764517	'NL_BoxCorrDim_50_ac_5_medianstretch'
0.030764517	'NL_TSTL_dimensions_50_ac_fnnmar_bc_lfitb2'
0.030764517	'WL_DetailCoeffs_db3_max_std_median'
0.031076395	'CO_Embed2_Shapes_tau_circle_1_mean'
0.031076395	'NL_BoxCorrDim_50_ac_5_meanr7'
0.031076395	'NL_BoxCorrDim_50_ac_5_meanr10'
0.031076395	'NL_TSTL_dimensions_50_ac_fnnmar_scr_co_m1_scaling_int'
0.031076395	'AC_nl_011'
0.031076395	'EN_DistributionEntropy_hist_10_005'
0.031076395	'DN_RemovePoints_absfar_08_saturate_skewnessrat'
0.031076395	'NL_BoxCorrDim_50_ac_5_minr8'
0.031076395	'NL_TSTL_dimensions_50_ac_fnnmar_scr_co_m2_minbad'
0.031076395	'NL_TSTL_dimensions_50_ac_fnnmar_scr_co_m3_logrmax'
0.031076395	'NL_BoxCorrDim_50_ac_5_meanr8'
0.031076395	'NL_BoxCorrDim_50_ac_5_meanr9'
0.031076395	'NL_BoxCorrDim_50_ac_5_medianr11'
0.031076395	'NL_BoxCorrDim_50_ac_5_medianr14'
0.031076395	'NL_TSTL_dimensions_50_ac_fnnmar_co_lfitb2'
0.031076395	'NL_TSTL_dimensions_50_ac_fnnmar_scr_co_m1_minbad'
0.031076395	'ST_MomentCorr_002_02_mean_std_sqrt_R'
0.031076395	'ST_MomentCorr_002_02_mean_std_sqrt_absR'
0.031076395	'ST_MomentCorr_002_02_mean_std_sqrt_mi'
0.031137387	'NL_BoxCorrDim_50_ac_5_mind4'
0.031137387	'NL_BoxCorrDim_50_ac_5_minr14'
0.031137387	'SY_SlidingWindow_sampen_ent5_2'
0.031137387	'SC_FluctAnal_2_iqr_50_logi_r2_resac1'
0.031137387	'SY_TISEAN_nstat_z_5_1_3_stdoffdiag'
0.031137387	'NL_BoxCorrDim_50_ac_5_meanr13'
0.031137387	'NL_TSTL_dimensions_50_ac_fnnmar_scr_co_m2_scaling_int'
0.031326199	'NL_TSTL_dimensions_50_ac_fnnmar_bc_minm3'
0.031326199	'DN_OutlierInclude_abs_001_nfexpa'
0.031326199	'NL_BoxCorrDim_50_ac_5_meand4'
0.031326199	'NL_BoxCorrDim_50_ac_5_medianr7'
0.031326199	'NL_BoxCorrDim_50_ac_5_medianr16'
0.031326199	'WL_DetailCoeffs_db3_max_corrcoef_max_medians'
0.031637295	'quantile_20'
0.031637295	'EN_DistributionEntropy_hist_auto_005'
0.031637295	'NL_TISEAN_d2_1_10_0_benmmind2_logminl'
0.031637295	'NL_TISEAN_d2_ac_10_001_benmmind2_logminl'
0.031637295	'TSTL_localdensity_5_40_ac_2_tauacden'
0.031743056	'DN_CompareKSFit_uni_olapint'
0.031743056	'NL_BoxCorrDim_50_ac_5_medianr12'
0.031743056	'NL_BoxCorrDim_50_ac_5_medianr17'
0.031743056	'NL_TSTL_dimensions_50_ac_fnnmar_co_lfitb1'
0.031743056	'ST_MomentCorr_002_02_median_iqr_sqrt_R'
0.031743056	'ST_MomentCorr_002_02_median_iqr_sqrt_absR'
0.031743056	'ST_MomentCorr_002_02_median_iqr_sqrt_mi'
0.031842344	'CO_Embed2_Basic_tau_incircle_02'
0.031864948	'AC_nl_066'
0.031864948	'EN_DistributionEntropy_hist_auto_001'
0.031864948	'SY_LocalDistributions_5_par_meandiv'
0.031864948	'DN_OutlierInclude_abs_001_nflb'
0.031864948	'DN_OutlierInclude_p_001_stdrflr2'
0.031864948	'NL_BoxCorrDim_50_ac_5_meanr11'
0.032105907	'EN_DistributionEntropy_ks_1_0'
0.032105907	'NL_TSTL_dimensions_50_ac_fnnmar_co_minm3'
0.032105907	'WL_coeffs_db3_4_med_coeff'
0.032105907	'ST_MomentCorr_002_02_mean_std_abs_R'
0.032105907	'ST_MomentCorr_002_02_mean_std_abs_absR'
0.032105907	'ST_MomentCorr_002_02_mean_std_abs_mi'
0.032154662	'EN_DistributionEntropy_ks_05_0'
0.032154662	'NL_BoxCorrDim_50_ac_5_mind3'
0.032154662	'NL_BoxCorrDim_50_ac_5_meanr5'
0.032154662	'NL_BoxCorrDim_50_ac_5_meanchr8'
0.032154662	'NL_BoxCorrDim_50_ac_5_medianr13'
0.032154662	'NL_BoxCorrDim_50_ac_5_medianr18'
0.032154662	'TSTL_localdensity_5_40_ac_fnnmar_stdden'
0.032154662	'NL_TSTL_PoincareSection_max_mi_maxD'
0.032705254	'CO_Embed2_Shapes_tau_circle_1_iqr'
0.032828011	'DN_HistogramMode_abs_5'
0.033307117	'DN_HistogramMode_abs_10'
0.033307117	'SY_SlidingWindow_sampen_ent10_1'
0.033307117	'EN_DistributionEntropy_ks_01_0'
0.033307117	'MF_hmm_08_2_Cov'
0.033899915	'CO_glscf_1_10_5'
0.033899915	'NL_TSTL_dimensions_50_ac_fnnmar_bc_lfitm3'
0.033899915	'NL_TSTL_dimensions_50_ac_fnnmar_scr_co_m1_scaling_exp'
0.034012511	'NL_BoxCorrDim_50_ac_5_minr16'
0.034609184	'NL_BoxCorrDim_50_ac_5_meand5'
0.035225616	'SY_SlidingWindow_mom4_s2_2'
0.035225616	'SY_LocalDistributions_5_each_meandiv'
0.035225616	'EN_Randomize_permute_sampen2_015fexpc'
0.035746671	'DN_CompareKSFit_beta_relent'
0.035746671	'NL_BoxCorrDim_50_ac_5_medianr5'
0.035746671	'WL_cwt_sym2_32_medianabsC'
0.035746671	'WL_dwtcoeff_db3_5_noisestd_l4'
0.035861281	'FC_Surprise_dist_100_4_udq_500_max'
0.036171604	'HT_DistributionTest_chi2beta50'
0.036171604	'CO_Embed2_tau_areas_all'
0.036171604	'CO_Embed2_Shapes_tau_circle_01_std'
0.036171604	'DN_OutlierInclude_p_001_stdrfexpb'
0.036820639	'SY_TISEAN_nstat_z_5_1_3_range'
0.036820639	'NL_TSTL_dimensions_50_ac_fnnmar_co_meandiff'
0.036820639	'NL_TSTL_dimensions_50_ac_fnnmar_scr_bc_m3_scaling_exp'
0.036942971	'MD_hrv_classic_tri'
0.036947888	'quantile_10'
0.036947888	'CO_glscf_2_2_tau'
0.036947888	'DN_CompareKSFit_ev_adiff'
0.036947888	'NL_BoxCorrDim_50_ac_5_mediand4'
0.036947888	'ST_MomentCorr_002_02_median_iqr_abs_R'
0.036947888	'ST_MomentCorr_002_02_median_iqr_abs_absR'
0.036947888	'ST_MomentCorr_002_02_median_iqr_abs_mi'
0.036962158	'CO_Embed2_Shapes_tau_circle_01_iqr'
0.036974573	'NL_BoxCorrDim_50_ac_5_minr13'
0.037405081	'EN_wentropy_logenent'
0.037405081	'EN_Randomize_statdist_swss5_1fexpa'
0.037405081	'DN_OutlierInclude_p_001_stdrfexpa'
0.037547042	'CO_Embed2_Basic_tau_updiag05'
0.038546791	'DN_Withinp_median_25'
0.038084005	'CO_Embed2_Shapes_tau_circle_01_hist_ent'
0.038084005	'NL_BoxCorrDim_50_ac_5_minr10'
0.038597841	'FC_Surprise_T1_50_tau_m2quad_500_max'
0.038668696	'CO_glscf_1_2_tau'
0.038668696	'CO_Embed2_Shapes_tau_circle_01_mean'
0.039479809	'CO_TranslateShape_circle_25_pts_statav4_m'
0.039479809	'NL_BoxCorrDim_50_ac_5_minr9'
0.039591005	'CO_Embed2_Basic_1_incircle_3'
0.039979802	'NL_BoxCorrDim_50_ac_5_minr15'
0.039979802	'SY_SlidingWindow_sampen_s5_10'
0.039979802	'SY_SpreadRandomLocal_200_100_stdstd'
0.039979802	'NL_TSTL_ReturnTime_005_1_005_n1_1_3_rangecgdist'
0.040276174	'CO_glscf_1_1_tau'
0.040276174	'SY_SlidingWindow_sampen_s10_10'
0.040276174	'HT_DistributionTest_ks_ev'
0.040276174	'ST_LocalExtrema_l100_minminmed'
0.040276174	'NL_BoxCorrDim_50_ac_5_minr12'
0.040276174	'NL_BoxCorrDim_50_ac_5_stdmedian'
0.040276174	'MF_CompareTestSets_y_ss_best_uniform_25_01_1_stdrats_std'
0.041013414	'ST_LocalExtrema_n50_minminmed'
0.041013414	'NL_BoxCorrDim_50_ac_5_minr7'
0.041013414	'MF_FitSubsegments_ar_2_uniform_25_01_a_2_std'
0.041686088	'SB_TransitionMatrix_5ac_ondiag'
0.041764137	'DN_RemovePoints_absfar_01_saturate_ac1diff'
0.041764137	'NL_BoxCorrDim_50_ac_5_minr11'
0.042418658	'SY_SlidingWindow_mom4_s2_10'
0.042418658	'DN_OutlierInclude_abs_001_nfla'
0.042418658	'NL_TSTL_PoincareSection_max_ac_stdD'
0.042418658	'PP_Compare_diff2_swss10_1'
0.043306866	'ST_LocalExtrema_l50_maxabsext'
0.043306866	'NL_BoxCorrDim_50_ac_5_mediand5'
0.043617441	'NL_TSTL_ReturnTime_5_1_40_n1_1_8_pg05'
0.044049601	'SY_LocalDistributions_5_each_stddiv'
0.044049601	'DN_OutlierInclude_n_001_nfexpb'
0.044049601	'DN_Withinp_20'
0.045020035	'DN_CompareKSFit_beta_adiff'
0.046074671	'EX_MovingThreshold_01_01_maxq'
0.046796862	'SY_SpreadRandomLocal_100_100_stdstd'
0.046796862	'EX_MovingThreshold_01_002_maxq'
0.046796862	'SY_TISEAN_nstat_z_5_1_3_iqroffdiag'
0.046796862	'NL_TSTL_dimensions_50_ac_fnnmar_scr_co_m1_meanabsres'
0.047769268	'NL_BoxCorrDim_50_ac_5_meanchr9'
0.047769268	'NL_TSTL_dimensions_50_ac_fnnmar_co_lfitm3'
0.048760069	'AC_nl_055'
0.048760069	'EN_CID_minCE1'
0.049769564	'NL_TSTL_dimensions_50_ac_fnnmar_scr_co_m3_scaling_int'
0.049769564	'TSTL_localdensity_5_40_ac_fnnmar_rangeden'
