## Supplementary material for "Uncovering a stability signature of brain dynamics associated with meditation experience using massive time-series feature extraction": PC weightings

Electrodes	PC3 Weightings
'FP1'	-0.144500453
'FPZ'	-0.146102306
'FP2'	-0.142047766
'AF3'	-0.081946969
'AF4'	-0.084467732
'F7'	-0.152601612
'F5'	-0.075272096
'F3'	-0.008079475
'F1'	0.011457212
'FZ'	0.017604689
'F2'	0.009026359
'F4'	-0.018453056
'F6'	-0.080111574
'F8'	-0.144796959
'FT7'	-0.150018199
'FC5'	-0.051095821
'FC3'	0.045635964
'FC1'	0.100383321
'FCZ'	0.115177665
'FC2'	0.097984451
'FC4'	0.03601844
'FC6'	-0.058901602
'FT8'	-0.156289809
'T7'	-0.133759483
'C5'	-0.023093009
'C3'	0.103520743
'C1'	0.182702461
'CZ'	0.213241904
'C2'	0.17508917
'C4'	0.084098584
'C6'	-0.046083051
'T8'	-0.146356835
'TP7'	-0.13906668
'CP5'	-0.010686231
'CP3'	0.139457343
'CP1'	0.225044779
'CPZ'	0.269835215
'CP2'	0.218913166
'CP4'	0.111972441
'CP6'	-0.036538063
'TP8'	-0.189132054
'P7'	-0.132597678
'P5'	-0.011415358
'P3'	0.135525468
'P1'	0.219715222
'PZ'	0.243178934
'P2'	0.201399257
'P4'	0.096663571
'P6'	-0.055098303
'P8'	-0.21008915
'PO7'	-0.107286894
'PO5'	-0.058488351
'PO3'	0.014515728
'POZ'	0.118876397
'PO4'	-0.017382628
'PO6'	-0.115374417
'PO8'	-0.161337604
'O1'	-0.103916982
'OZ'	-0.094309406
'O2'	-0.137018465
